# Molecular signatures of the rediae, cercariae and adult worm stages in the complex life cycles of parasitic flatworms (Psilostomatidae, Trematoda)

**DOI:** 10.1101/580225

**Authors:** Maksim A. Nesterenko, Viktor V. Starunov, Sergei V. Shchenkov, Anna R. Maslova, Sofia A. Denisova, Andrey I. Granovich, Andrey A. Dobrovolskij, Konstantin V. Khalturin

**Affiliations:** Department of Invertebrate Zoology, St-Petersburg State University. St-Petersburg 199034, Russia; Zoological Institute Rus. Acad. Sci., St-Petersburg 199034, Russia; The A.O.Kovalevsky Institute of Marine Biological Research of RAS, Sevastopol 299011, Russia; Marine Genomics Unit, OIST, 1919-1 Tancha, Onna-son, Kunigami-gun, Okinawa, 904-0495 Japan

**Author notes:** Email addresses: MAN, VVS, SVS, ARM, SAD, AIG, AAD, KVK.

## Abstract

Trematodes are one of the most remarkable animals with complex life cycles with several generations. Life histories of a parasitic flatworms include several stages with disparate morphological and physiological characteristics follow each other and infect hosts ranging from mollusks to higher vertebrates. How does one genome regulate the development of various life forms and how many genes are needed to the functioning of each stages? How similar are molecular signatures of life stages in closely related species of parasitic flatworms? Here we present the comparative analysis of transcriptomic signatures of the rediae, cercaria and adult worm stages in two representatives of the family Psilostomatidae (Echinostomata, Trematoda) - *Psilotrema simillimum* and *Sphaeridiotrema pseudoglobulus*. Our results indicate that the transitions between the stages of the complex life cycle are associated with massive changes in gene expression with thousands of genes being stage-specific. In terms of expression dynamics, the adult worm is the most similar stage between *Psilotrema* and *Spaeridiotrema*, while expression patterns of genes in the rediae and cercariae stages are much more different. This study provides transcriptomic evidences not only for similarities and differences between life stages of two related species, but also for cryptic species in *Sphaeridiotrema*.
