## Supplementary material for "Molecular signatures of the rediae, cercariae and adult worm stages in the complex life cycles of parasitic flatworms (Psilostomatidae, Trematoda)": Table S2

### Sheet: Sheet1
BUSCO missing IDs	Annotation
EOG091G00CM	fumarylacetoacetase
EOG091G020E	UPF0505 protein C16orf62 homolog
EOG091G02NO	ATP-dependent RNA helicase SUPV3L1, mitochondrial
EOG091G03DT	DET1 homolog
EOG091G03JG	phosphorylated CTD-interacting factor 1
EOG091G03X8	codanin-1
EOG091G04JK	neurochondrin
EOG091G0769	Kynurenine 3-monooxygenase
EOG091G08DN	multifunctional protein ADE2
EOG091G08Y9	Small RNA 2'-O-methyltransferase
EOG091G0AEH	prostaglandin E synthase 2
EOG091G0AZV	nucleoporin GLE1
EOG091G0BCO	zinc finger protein 622
EOG091G0BDT	Nuclear respiratory factor 1
EOG091G0BED	protein fuzzy homolog
EOG091G0BKR	E3 ubiquitin-protein ligase NRDP1
EOG091G0BN4	peroxisome assembly protein 12
EOG091G0BPU	protein O-glucosyltransferase 1
EOG091G0C2Z	ubiA prenyltransferase domain-containing protein 1
EOG091G0D7V	ATP synthase mitochondrial F1 complex assembly factor 1
EOG091G0DYU	glutamate--cysteine ligase regulatory subunit
EOG091G0E5P	transmembrane protein 64
EOG091G0EBA	Testis expressed 10
EOG091G0EM6	28S ribosomal protein S15, mitochondrial
EOG091G0F93	coiled-coil domain-containing protein 22
EOG091G0FPV	Alpha-methylacyl-CoA racemase
EOG091G0FSK	protein PRRC1
EOG091G0G1G	BAG family molecular chaperone regulator 2
EOG091G0G46	beta-1,3-galactosyltransferase 6
EOG091G0G58	Hermansky-Pudlak syndrome 1 protein
EOG091G0GA7	protein-lysine N-methyltransferase N6AMT2
EOG091G0GKX	WAS protein family homolog 1
EOG091G0GMC	methylthioribulose-1-phosphate dehydratase
EOG091G0HP9	transmembrane protein 192
EOG091G0I1O	peroxisome biogenesis factor 2
EOG091G0I5H	TBC1 domain family member 7
EOG091G0IMB	Peroxisomal biogenesis factor 19
EOG091G0JC7	methyltransferase-like protein 22
EOG091G0JIA	proteasome inhibitor PI31 subunit
EOG091G0JTG	ribosomal RNA-processing protein 7 homolog A
EOG091G0JWK	DNA-directed RNA polymerase I subunit RPA43
EOG091G0K0D	mediator of RNA polymerase II transcription subunit 18
EOG091G0K0H	Mitochondrial inner membrane protease ATP23
EOG091G0LT7	peroxisomal membrane protein PEX14
EOG091G0M09	Ribosome binding factor A
EOG091G0MLX	RNA polymerase II subunit A C-terminal domain phosphatase SSU72
EOG091G0N0U	protein OSCP1
EOG091G0NRN	translin
EOG091G0NTZ	transcription initiation protein SPT3 homolog
EOG091G0O4W	tail-anchored protein insertion receptor WRB
EOG091G0OM4	1,2-dihydroxy-3-keto-5-methylthiopentene dioxygenase
EOG091G0OY0	BLOC-1-related complex subunit 5
EOG091G0PGM	mitochondrial fission process protein 1
EOG091G0Q05	aminoacyl tRNA synthase complex-interacting multifunctional protein 2
EOG091G0SAU	uncharacterized protein C6orf136 homolog
EOG091G0T3D	Hermansky-Pudlak syndrome 4 protein
EOG091G0T3X	M-phase phosphoprotein 6
EOG091G0T5O	vesicle transport protein SEC20
EOG091G0T79	protein-lysine N-methyltransferase METTL10
EOG091G0WUF	INO80 complex subunit E
EOG091G0X1V	prefoldin subunit 1
EOG091G0Y6M	WASH complex subunit 3
EOG091G0YYA	thioredoxin domain-containing protein 15
EOG091G0ZNH	DNA-directed RNA polymerase III subunit RPC9
EOG091G11CO	homogentisate 1,2-dioxygenase
EOG091G167Y	protein atonal homolog 8
EOG091G1757	protein C10
