## Supplementary material for "Molecular signatures of the rediae, cercariae and adult worm stages in the complex life cycles of parasitic flatworms (Psilostomatidae, Trematoda)": Table S1

### Sheet: Лист1
##Busco version is: 3.0.2
##The lineage dataset is: metazoa_odb9 (Creation date: 2016-02-13, number of species: 65, number of BUSCOs: 978)
Complete BUSCOs (C )
Complete and single-copy BUSCOs (S)
Complete and duplicated BUSCOs (D)
Fragmented BUSCOs (F)
Missing BUSCOs (M)
Species	Data	C	S	D	F	M
Clonorchis sinensis	genome	70.2%	68.9%	1.3%	6.3%	23.5%
Fasciola hepatica	genome	71.0%	70.1%	0.9%	6.1%	22.9%
Opisthorchis viverrini	genome	73.1%	71.8%	1.3%	4.3%	22.6%
Schistosoma haematobium	genome	72.0%	69.9%	2.1%	5.9%	22.1%
Schistosoma japonicum	genome	61.7%	60.5%	1.2%	10.0%	28.3%
Schistosoma mansoni	genome	75.2%	71.8%	3.4%	4.4%	20.4%
Opisthorchis felineus	transcriptome	84.5%	82.5%	2.0%	4.9%	10.6%
Trichobilharzia regenti	transcriptome	80.6%	69.3%	11.3%	3.6%	15.8%
Psilotrema simillimum	transcriptome	87.1%	62.7%	24.4%	4.4%	8.5%
Sphaeridiotrema pseudoglobulus	transcriptome	88.1%	6.5%	81.6%	3.5%	8.4%
