## Supplementary material for "Molecular signatures of the rediae, cercariae and adult worm stages in the complex life cycles of parasitic flatworms (Psilostomatidae, Trematoda)": Table S4

### Sheet: Лист1
	Csinensis	Fhepatica	Ofelineus	Oviverrini	Psimillimum	Smansoni	Smediterranea	Spseudoglobulus	Tregenti
Number of genes	13606	14598	12604	16307	13109	11723	23657	37104	22169
Number of genes in orthogroups	12559	13177	10825	13700	12262	10214	10003	34189	17161
Number of unassigned genes	1047	1421	1779	2607	847	1509	13654	2915	5008
Percentage of genes in orthogroups	92.3	90.3	85.9	84.0	93.5	87.1	42.3	92.1	77.4
Number of orthogroups containing species	7766	7523	8035	7610	7762	7263	5094	9171	8233
Percentage of orthogroups containing species	69.7	67.5	72.1	68.3	69.7	65.2	45.7	82.3	73.9
Number of species-specific orthogroups	0	7	7	4	3	11	61	9	19
Number of genes in species-specific orthogroups	0	67	19	10	9	51	705	36	227
Percentage of genes in species-specific orthogroups	0.0	0.5	0.2	0.1	0.1	0.4	3.0	0.1	1.0
