## Supplementary material for "Molecular signatures of the rediae, cercariae and adult worm stages in the complex life cycles of parasitic flatworms (Psilostomatidae, Trematoda)": Table S3

### Sheet: Лист1
Number of genes	164877
Number of genes in orthogroups	134090
Number of unassigned genes	30787
Percentage of genes in orthogroups	81.3
Number of orthogroups	11138
Number of species-specific orthogroups	121
Number of genes in species-specific orthogroups	1124
Percentage of genes in species-specific orthogroups	0.7
Mean orthogroup size	12.0
Median orthogroup size	10.0
G50 (assigned genes)	15
G50 (all genes)	13
O50 (assigned genes)	2480
O50 (all genes)	3550
Number of orthogroups with all species present	3075
