## Supplementary material for "Molecular signatures of the rediae, cercariae and adult worm stages in the complex life cycles of parasitic flatworms (Psilostomatidae, Trematoda)": Table S10

### Sheet: Лист1
##Database: KEGG PATHWAY
##Reference: Homo sapiens
##Statistical test method: hypergeometric test / Fisher`s exact test
##FDR correction method: Benjamini and Hochberg
##Samples: Sphaeridiotrema pseudoglobulus rediae and cercariae (overlap)
#Term	Database	ID	Input number	Background number	P-Value	Corrected P-Value	Input	Hyperlink
Adherens junction	KEGG PATHWAY	hsa04520	13	74	1.44855332649e-09	2.11973205083e-07	sps_tr89020_c0_g2_i1|sps_tr91287_c1_g7_i2|sps_tr92095_c1_g4_i2|sps_tr93433_c0_g1_i1|sps_tr91792_c0_g2_i1|sps_tr93487_c0_g2_i1|sps_tr91588_c0_g1_i2|sps_tr93670_c0_g1_i1|sps_tr85683_c1_g7_i1|sps_tr87048_c0_g3_i2|sps_tr87566_c1_g1_i2|sps_tr90654_c0_g2_i1|sps_tr92695_c0_g8_i2	http://www.genome.jp/kegg-bin/show_pathway?hsa04520/hsa:5595%09red/hsa:9855%09red/hsa:4088%09red/hsa:4301%09red/hsa:2241%09red/hsa:2534%09red/hsa:7046%09red/hsa:6591%09red/hsa:1956%09red/hsa:56288%09red/hsa:1499%09red/hsa:6932%09red/hsa:1495%09red
Calcium signaling pathway	KEGG PATHWAY	hsa04020	17	180	2.47221686704e-08	1.39062198771e-06	sps_tr83454_c0_g1_i1|sps_tr78407_c0_g1_i1|sps_tr92840_c0_g1_i1|sps_tr93478_c2_g5_i2|sps_tr90700_c0_g1_i2|sps_tr90959_c1_g1_i4|sps_tr93696_c0_g1_i1|sps_tr82999_c0_g1_i1|sps_tr93670_c0_g1_i1|sps_tr93687_c0_g1_i1|sps_tr90852_c0_g2_i1|sps_tr88453_c0_g1_i2|sps_tr83513_c0_g2_i1|sps_tr93022_c0_g4_i1|sps_tr87520_c0_g1_i1|sps_tr91589_c1_g2_i3|sps_tr92055_c0_g1_i1	http://www.genome.jp/kegg-bin/show_pathway?hsa04020/hsa:773%09red/hsa:7134%09red/hsa:774%09red/hsa:7201%09red/hsa:817%09red/hsa:779%09red/hsa:51806%09red/hsa:3973%09red/hsa:2066%09red/hsa:6262%09red/hsa:2065%09red/hsa:1139%09red/hsa:1956%09red/hsa:107%09red/hsa:147%09red
Hippo signaling pathway	KEGG PATHWAY	hsa04390	15	154	1.1282728017e-07	3.45161405552e-06	sps_tr89020_c0_g2_i1|sps_tr91287_c1_g7_i2|sps_tr87592_c0_g1_i1|sps_tr92095_c1_g4_i2|sps_tr91792_c0_g2_i1|sps_tr91588_c0_g1_i2|sps_tr88482_c0_g5_i2|sps_tr92501_c0_g1_i2|sps_tr91252_c0_g1_i1|sps_tr90820_c0_g1_i1|sps_tr87048_c0_g3_i2|sps_tr93438_c1_g2_i1|sps_tr89424_c0_g2_i1|sps_tr92565_c0_g1_i3|sps_tr92695_c0_g8_i2	http://www.genome.jp/kegg-bin/show_pathway?hsa04390/hsa:5584%09red/hsa:11211%09red/hsa:7472%09red/hsa:4088%09red/hsa:7471%09red/hsa:2736%09red/hsa:7046%09red/hsa:6591%09red/hsa:56288%09red/hsa:1499%09red/hsa:60485%09red/hsa:7855%09red/hsa:6932%09red/hsa:1495%09red/hsa:8312%09red
Cholinergic synapse	KEGG PATHWAY	hsa04725	13	111	1.12966310403e-07	3.45161405552e-06	sps_tr86978_c0_g1_i2|sps_tr92517_c0_g5_i1|sps_tr90654_c0_g2_i1|sps_tr90959_c1_g1_i4|sps_tr93696_c0_g1_i1|sps_tr88962_c0_g1_i1|sps_tr85683_c1_g7_i1|sps_tr93022_c0_g4_i1|sps_tr87520_c0_g1_i1|sps_tr91481_c0_g4_i2|sps_tr91589_c1_g2_i3|sps_tr92055_c0_g1_i1|sps_tr90700_c0_g1_i2	http://www.genome.jp/kegg-bin/show_pathway?hsa04725/hsa:773%09red/hsa:5595%09red/hsa:774%09red/hsa:817%09red/hsa:779%09red/hsa:107%09red/hsa:2534%09red/hsa:1103%09red/hsa:1139%09red/hsa:9132%09red/hsa:1137%09red/hsa:60482%09red
Wnt signaling pathway	KEGG PATHWAY	hsa04310	13	143	1.60588146501e-06	3.00324821006e-05	sps_tr89020_c0_g2_i1|sps_tr87592_c0_g1_i1|sps_tr91294_c0_g4_i1|sps_tr92565_c0_g1_i3|sps_tr91169_c1_g1_i4|sps_tr91252_c0_g1_i1|sps_tr92051_c0_g2_i1|sps_tr91588_c0_g1_i2|sps_tr93438_c1_g2_i1|sps_tr87048_c0_g3_i2|sps_tr92051_c0_g4_i2|sps_tr89424_c0_g2_i1|sps_tr91589_c1_g2_i3	http://www.genome.jp/kegg-bin/show_pathway?hsa04310/hsa:11211%09red/hsa:7472%09red/hsa:7471%09red/hsa:6423%09red/hsa:64840%09red/hsa:2239%09red/hsa:4088%09red/hsa:1499%09red/hsa:7855%09red/hsa:6932%09red/hsa:8312%09red/hsa:817%09red
Neuroactive ligand-receptor interaction	KEGG PATHWAY	hsa04080	18	278	1.80287730598e-06	3.00324821006e-05	sps_tr87628_c1_g2_i1|sps_tr92095_c1_g4_i2|sps_tr82728_c0_g1_i1|sps_tr86455_c0_g1_i2|sps_tr88453_c0_g1_i2|sps_tr90959_c1_g1_i4|sps_tr90852_c0_g2_i1|sps_tr93334_c0_g1_i1|sps_tr80397_c0_g1_i1|sps_tr64868_c0_g1_i1|sps_tr83513_c0_g2_i1|sps_tr91481_c0_g4_i2|sps_tr88583_c0_g1_i1|sps_tr74711_c0_g1_i1|sps_tr87478_c0_g2_i1|sps_tr80112_c0_g1_i1|sps_tr92055_c0_g1_i1|sps_tr84784_c0_g1_i1	http://www.genome.jp/kegg-bin/show_pathway?hsa04080/hsa:1813%09red/hsa:1395%09red/hsa:2693%09red/hsa:2898%09red/hsa:7201%09red/hsa:3973%09red/hsa:147%09red/hsa:2743%09red/hsa:2742%09red/hsa:2741%09red/hsa:10886%09red/hsa:3062%09red/hsa:1139%09red/hsa:56288%09red/hsa:2904%09red/hsa:1137%09red
MAPK signaling pathway	KEGG PATHWAY	hsa04010	17	255	2.39982965583e-06	3.44609373154e-05	sps_tr93016_c0_g3_i1|sps_tr90295_c0_g1_i3|sps_tr83936_c0_g1_i4|sps_tr93320_c0_g1_i1|sps_tr91792_c0_g2_i1|sps_tr92725_c1_g2_i1|sps_tr122089_c0_g1_i1|sps_tr85683_c1_g7_i1|sps_tr93670_c0_g1_i1|sps_tr85871_c0_g1_i1|sps_tr91058_c1_g4_i1|sps_tr93022_c0_g4_i1|sps_tr87520_c0_g1_i1|sps_tr88078_c0_g1_i2|sps_tr91860_c0_g1_i2|sps_tr90700_c0_g1_i2|sps_tr89769_c0_g1_i1	http://www.genome.jp/kegg-bin/show_pathway?hsa04010/hsa:773%09red/hsa:5595%09red/hsa:5923%09red/hsa:774%09red/hsa:55799%09red/hsa:6197%09red/hsa:779%09red/hsa:2122%09red/hsa:781%09red/hsa:2264%09red/hsa:7046%09red/hsa:11221%09red/hsa:1956%09red/hsa:8491%09red/hsa:836%09red/hsa:23162%09red
Adrenergic signaling in cardiomyocytes	KEGG PATHWAY	hsa04261	13	149	2.45055554243e-06	3.44609373154e-05	sps_tr83454_c0_g1_i1|sps_tr78407_c0_g1_i1|sps_tr91378_c0_g2_i2|sps_tr93320_c0_g1_i1|sps_tr90700_c0_g1_i2|sps_tr93696_c0_g1_i1|sps_tr82999_c0_g1_i1|sps_tr92725_c1_g2_i1|sps_tr93687_c0_g1_i1|sps_tr85683_c1_g7_i1|sps_tr91589_c1_g2_i3|sps_tr88453_c0_g1_i2|sps_tr55228_c0_g1_i1	http://www.genome.jp/kegg-bin/show_pathway?hsa04261/hsa:5595%09red/hsa:147%09red/hsa:107%09red/hsa:55799%09red/hsa:817%09red/hsa:779%09red/hsa:7134%09red/hsa:4624%09red/hsa:781%09red/hsa:6262%09red/hsa:51806%09red/hsa:70%09red
Tight junction	KEGG PATHWAY	hsa04530	12	139	6.56768278307e-06	8.69252133054e-05	sps_tr89020_c0_g2_i1|sps_tr89469_c0_g2_i1|sps_tr92095_c1_g4_i2|sps_tr55228_c0_g1_i1|sps_tr87847_c0_g2_i2|sps_tr84701_c0_g1_i1|sps_tr88482_c0_g5_i2|sps_tr70469_c0_g1_i1|sps_tr17248_c0_g1_i1|sps_tr52402_c0_g1_i1|sps_tr93433_c0_g1_i1|sps_tr92695_c0_g8_i2	http://www.genome.jp/kegg-bin/show_pathway?hsa04530/hsa:5584%09red/hsa:2035%09red/hsa:2017%09red/hsa:4301%09red/hsa:5728%09red/hsa:4627%09red/hsa:4624%09red/hsa:57644%09red/hsa:56288%09red/hsa:1499%09red/hsa:1495%09red/hsa:4628%09red
Signaling pathways regulating pluripotency of stem cells	KEGG PATHWAY	hsa04550	12	142	8.03413698789e-06	0.000100426712349	sps_tr89020_c0_g2_i1|sps_tr87048_c0_g3_i2|sps_tr87592_c0_g1_i1|sps_tr90295_c0_g1_i3|sps_tr92565_c0_g1_i3|sps_tr92422_c0_g2_i1|sps_tr91252_c0_g1_i1|sps_tr91815_c0_g1_i1|sps_tr85683_c1_g7_i1|sps_tr91798_c0_g3_i3|sps_tr93438_c1_g2_i1|sps_tr89424_c0_g2_i1	http://www.genome.jp/kegg-bin/show_pathway?hsa04550/hsa:11211%09red/hsa:5595%09red/hsa:7472%09red/hsa:4088%09red/hsa:7471%09red/hsa:7855%09red/hsa:2264%09red/hsa:4211%09red/hsa:1499%09red/hsa:3670%09red/hsa:8312%09red
Neurotrophin signaling pathway	KEGG PATHWAY	hsa04722	11	120	9.38634606433e-06	0.000108144213772	sps_tr83454_c0_g1_i1|sps_tr92380_c0_g3_i2|sps_tr78407_c0_g1_i1|sps_tr79828_c0_g1_i4|sps_tr92037_c0_g1_i2|sps_tr91058_c1_g4_i1|sps_tr92765_c0_g6_i1|sps_tr85683_c1_g7_i1|sps_tr91589_c1_g2_i3|sps_tr93084_c2_g5_i1|sps_tr93350_c0_g1_i1	http://www.genome.jp/kegg-bin/show_pathway?hsa04722/hsa:5595%09red/hsa:2889%09red/hsa:5781%09red/hsa:6197%09red/hsa:51806%09red/hsa:25%09red/hsa:57498%09red/hsa:817%09red/hsa:5170%09red
Axon guidance	KEGG PATHWAY	hsa04360	13	176	1.31859664094e-05	0.000141278211529	sps_tr86274_c0_g1_i1|sps_tr89442_c0_g14_i1|sps_tr93350_c0_g1_i1|sps_tr93136_c0_g1_i1|sps_tr90654_c0_g2_i1|sps_tr88549_c0_g1_i1|sps_tr85683_c1_g7_i1|sps_tr88907_c0_g2_i2|sps_tr92909_c1_g2_i1|sps_tr91589_c1_g2_i3|sps_tr93084_c2_g5_i1|sps_tr92919_c0_g2_i1|sps_tr93524_c0_g2_i1	http://www.genome.jp/kegg-bin/show_pathway?hsa04360/hsa:6259%09red/hsa:5595%09red/hsa:64101%09red/hsa:5781%09red/hsa:6092%09red/hsa:25%09red/hsa:2534%09red/hsa:1630%09red/hsa:3611%09red/hsa:5998%09red/hsa:817%09red/hsa:9423%09red/hsa:219699%09red
Fatty acid degradation	KEGG PATHWAY	hsa00071	7	44	1.67404828723e-05	0.000163765593316	sps_tr89919_c0_g2_i1|sps_tr88068_c0_g3_i1|sps_tr91087_c0_g4_i1|sps_tr93012_c1_g8_i1|sps_tr93147_c0_g1_i3|sps_tr91087_c0_g2_i1|sps_tr89915_c0_g9_i1	http://www.genome.jp/kegg-bin/show_pathway?hsa00071/hsa:33%09red/hsa:35%09red/hsa:51703%09red/hsa:1374%09red/hsa:2639%09red/hsa:8310%09red
Rap1 signaling pathway	KEGG PATHWAY	hsa04015	14	211	1.92460985147e-05	0.000180432173576	sps_tr89020_c0_g2_i1|sps_tr78407_c0_g1_i1|sps_tr92095_c1_g4_i2|sps_tr90295_c0_g1_i3|sps_tr83454_c0_g1_i1|sps_tr92037_c0_g1_i2|sps_tr88482_c0_g5_i2|sps_tr93670_c0_g1_i1|sps_tr64868_c0_g1_i1|sps_tr93696_c0_g1_i1|sps_tr85683_c1_g7_i1|sps_tr87478_c0_g2_i1|sps_tr93487_c0_g2_i1|sps_tr93433_c0_g1_i1	http://www.genome.jp/kegg-bin/show_pathway?hsa04015/hsa:5584%09red/hsa:1813%09red/hsa:5595%09red/hsa:2889%09red/hsa:51806%09red/hsa:1499%09red/hsa:4301%09red/hsa:2264%09red/hsa:1956%09red/hsa:56288%09red/hsa:107%09red/hsa:2904%09red/hsa:9855%09red
ErbB signaling pathway	KEGG PATHWAY	hsa04012	9	88	2.73885004261e-05	0.000231328555394	sps_tr92840_c0_g1_i1|sps_tr93478_c2_g5_i2|sps_tr89843_c0_g3_i6|sps_tr93670_c0_g1_i1|sps_tr87602_c0_g1_i1|sps_tr85683_c1_g7_i1|sps_tr88329_c0_g2_i2|sps_tr91589_c1_g2_i3|sps_tr93350_c0_g1_i1	http://www.genome.jp/kegg-bin/show_pathway?hsa04012/hsa:5595%09red/hsa:25%09red/hsa:817%09red/hsa:2066%09red/hsa:2065%09red/hsa:1956%09red/hsa:9542%09red/hsa:3084%09red
Notch signaling pathway	KEGG PATHWAY	hsa04330	7	48	2.77594266473e-05	0.000231328555394	sps_tr92784_c0_g5_i1|sps_tr93217_c1_g1_i1|sps_tr87546_c0_g1_i1|sps_tr92448_c0_g3_i1|sps_tr87809_c1_g1_i2|sps_tr93103_c0_g3_i1|sps_tr93206_c1_g1_i1	http://www.genome.jp/kegg-bin/show_pathway?hsa04330/hsa:8650%09red/hsa:3714%09red/hsa:3516%09red/hsa:4854%09red/hsa:28514%09red/hsa:4851%09red/hsa:3280%09red
Fatty acid metabolism	KEGG PATHWAY	hsa01212	7	48	2.77594266473e-05	0.000231328555394	sps_tr88068_c0_g3_i1|sps_tr86026_c0_g1_i1|sps_tr91087_c0_g4_i1|sps_tr93012_c1_g8_i1|sps_tr93147_c0_g1_i3|sps_tr91087_c0_g2_i1|sps_tr89915_c0_g9_i1	http://www.genome.jp/kegg-bin/show_pathway?hsa01212/hsa:33%09red/hsa:35%09red/hsa:51703%09red/hsa:1374%09red/hsa:51495%09red/hsa:8310%09red
cAMP signaling pathway	KEGG PATHWAY	hsa04024	13	199	4.40093891752e-05	0.000353646877301	sps_tr83454_c0_g1_i1|sps_tr78407_c0_g1_i1|sps_tr89951_c0_g1_i3|sps_tr93433_c0_g1_i1|sps_tr90700_c0_g1_i2|sps_tr93696_c0_g1_i1|sps_tr64868_c0_g1_i1|sps_tr93687_c0_g1_i1|sps_tr85683_c1_g7_i1|sps_tr74711_c0_g1_i1|sps_tr87478_c0_g2_i1|sps_tr91589_c1_g2_i3|sps_tr89915_c0_g9_i1	http://www.genome.jp/kegg-bin/show_pathway?hsa04024/hsa:1813%09red/hsa:5595%09red/hsa:2693%09red/hsa:1261%09red/hsa:817%09red/hsa:779%09red/hsa:107%09red/hsa:4301%09red/hsa:6262%09red/hsa:51806%09red/hsa:2904%09red/hsa:8310%09red
Focal adhesion	KEGG PATHWAY	hsa04510	13	203	5.33250114831e-05	0.000413728537369	sps_tr89020_c0_g2_i1|sps_tr89469_c0_g2_i1|sps_tr79828_c0_g1_i4|sps_tr93016_c0_g3_i1|sps_tr93630_c0_g1_i1|sps_tr91832_c0_g2_i1|sps_tr90654_c0_g2_i1|sps_tr92037_c0_g1_i2|sps_tr93226_c0_g2_i1|sps_tr93670_c0_g1_i1|sps_tr93226_c0_g2_i2|sps_tr85683_c1_g7_i1|sps_tr88907_c0_g2_i2	http://www.genome.jp/kegg-bin/show_pathway?hsa04510/hsa:8516%09red/hsa:2889%09red/hsa:2534%09red/hsa:5595%09red/hsa:3611%09red/hsa:5728%09red/hsa:55742%09red/hsa:1956%09red/hsa:1499%09red/hsa:5923%09red/hsa:5170%09red/hsa:3655%09red
ABC transporters	KEGG PATHWAY	hsa02010	6	45	0.000163463230628	0.00122186026577	sps_tr77635_c0_g1_i2|sps_tr93098_c1_g1_i1|sps_tr90550_c0_g1_i3|sps_tr65068_c0_g1_i1|sps_tr86974_c0_g1_i2|sps_tr93098_c1_g7_i1	http://www.genome.jp/kegg-bin/show_pathway?hsa02010/hsa:4363%09red/hsa:9429%09red/hsa:11194%09red/hsa:8714%09red/hsa:1244%09red
Dorso-ventral axis formation	KEGG PATHWAY	hsa04320	5	28	0.000172115466184	0.00122186026577	sps_tr93670_c0_g1_i1|sps_tr93103_c0_g3_i1|sps_tr85683_c1_g7_i1|sps_tr93206_c1_g1_i1|sps_tr92615_c0_g1_i1	http://www.genome.jp/kegg-bin/show_pathway?hsa04320/hsa:4854%09red/hsa:5595%09red/hsa:4851%09red/hsa:1956%09red/hsa:2113%09red
Long-term potentiation	KEGG PATHWAY	hsa04720	7	66	0.000173775682243	0.00122186026577	sps_tr83454_c0_g1_i1|sps_tr78407_c0_g1_i1|sps_tr93696_c0_g1_i1|sps_tr91058_c1_g4_i1|sps_tr85683_c1_g7_i1|sps_tr87478_c0_g2_i1|sps_tr91589_c1_g2_i3	http://www.genome.jp/kegg-bin/show_pathway?hsa04720/hsa:5595%09red/hsa:817%09red/hsa:107%09red/hsa:6197%09red/hsa:51806%09red/hsa:2904%09red
Thyroid hormone signaling pathway	KEGG PATHWAY	hsa04919	9	118	0.000222158317399	0.00151471580045	sps_tr90025_c0_g2_i1|sps_tr89020_c0_g2_i1|sps_tr79828_c0_g1_i4|sps_tr85683_c1_g7_i1|sps_tr55228_c0_g1_i1|sps_tr93103_c0_g3_i1|sps_tr93206_c1_g1_i1|sps_tr87138_c0_g2_i1|sps_tr92969_c0_g2_i1	http://www.genome.jp/kegg-bin/show_pathway?hsa04919/hsa:9611%09red/hsa:5595%09red/hsa:9282%09red/hsa:6009%09red/hsa:4624%09red/hsa:1499%09red/hsa:4854%09red/hsa:4851%09red/hsa:5170%09red
PPAR signaling pathway	KEGG PATHWAY	hsa03320	7	72	0.000284616695886	0.00188349284042	sps_tr79828_c0_g1_i4|sps_tr91087_c0_g4_i1|sps_tr93012_c1_g8_i1|sps_tr88907_c0_g2_i2|sps_tr93147_c0_g1_i3|sps_tr91087_c0_g2_i1|sps_tr89915_c0_g9_i1	http://www.genome.jp/kegg-bin/show_pathway?hsa03320/hsa:33%09red/hsa:51703%09red/hsa:1374%09red/hsa:3611%09red/hsa:5170%09red/hsa:8310%09red
Endocrine resistance	KEGG PATHWAY	hsa01522	8	97	0.000301681309714	0.00192276011828	sps_tr85683_c1_g7_i1|sps_tr92784_c0_g5_i1|sps_tr92448_c0_g3_i1|sps_tr93696_c0_g1_i1|sps_tr93670_c0_g1_i1|sps_tr93103_c0_g3_i1|sps_tr93206_c1_g1_i1|sps_tr92969_c0_g2_i1	http://www.genome.jp/kegg-bin/show_pathway?hsa01522/hsa:9611%09red/hsa:5595%09red/hsa:3714%09red/hsa:1956%09red/hsa:107%09red/hsa:4854%09red/hsa:28514%09red/hsa:4851%09red
mTOR signaling pathway	KEGG PATHWAY	hsa04150	10	154	0.000342613910073	0.00208346296666	sps_tr89469_c0_g2_i1|sps_tr79828_c0_g1_i4|sps_tr92565_c0_g1_i3|sps_tr91252_c0_g1_i1|sps_tr91058_c1_g4_i1|sps_tr85683_c1_g7_i1|sps_tr87138_c0_g2_i1|sps_tr93438_c1_g2_i1|sps_tr89424_c0_g2_i1|sps_tr83992_c0_g1_i2	http://www.genome.jp/kegg-bin/show_pathway?hsa04150/hsa:11211%09red/hsa:5595%09red/hsa:7472%09red/hsa:7471%09red/hsa:6197%09red/hsa:5728%09red/hsa:6009%09red/hsa:7855%09red/hsa:5170%09red/hsa:79109%09red
Oxytocin signaling pathway	KEGG PATHWAY	hsa04921	10	158	0.000414695145767	0.00245543178415	sps_tr83454_c0_g1_i1|sps_tr78407_c0_g1_i1|sps_tr93320_c0_g1_i1|sps_tr90700_c0_g1_i2|sps_tr92725_c1_g2_i1|sps_tr93696_c0_g1_i1|sps_tr93670_c0_g1_i1|sps_tr93687_c0_g1_i1|sps_tr85683_c1_g7_i1|sps_tr91589_c1_g2_i3	http://www.genome.jp/kegg-bin/show_pathway?hsa04921/hsa:5595%09red/hsa:55799%09red/hsa:817%09red/hsa:779%09red/hsa:107%09red/hsa:781%09red/hsa:6262%09red/hsa:1956%09red/hsa:51806%09red
Cardiac muscle contraction	KEGG PATHWAY	hsa04260	7	78	0.000446209719832	0.00257428684519	sps_tr55228_c0_g1_i1|sps_tr91378_c0_g2_i2|sps_tr93320_c0_g1_i1|sps_tr90700_c0_g1_i2|sps_tr82999_c0_g1_i1|sps_tr92725_c1_g2_i1|sps_tr93687_c0_g1_i1	http://www.genome.jp/kegg-bin/show_pathway?hsa04260/hsa:55799%09red/hsa:779%09red/hsa:7134%09red/hsa:4624%09red/hsa:781%09red/hsa:6262%09red/hsa:70%09red
EGFR tyrosine kinase inhibitor resistance	KEGG PATHWAY	hsa01521	7	81	0.000550708821894	0.00299615128415	sps_tr89469_c0_g2_i1|sps_tr92840_c0_g1_i1|sps_tr88329_c0_g2_i2|sps_tr89843_c0_g3_i6|sps_tr93670_c0_g1_i1|sps_tr87602_c0_g1_i1|sps_tr85683_c1_g7_i1	http://www.genome.jp/kegg-bin/show_pathway?hsa01521/hsa:5595%09red/hsa:5728%09red/hsa:2065%09red/hsa:1956%09red/hsa:9542%09red/hsa:3084%09red
Ras signaling pathway	KEGG PATHWAY	hsa04014	12	228	0.000559281573042	0.00299615128415	sps_tr83454_c0_g1_i1|sps_tr78407_c0_g1_i1|sps_tr90295_c0_g1_i3|sps_tr93016_c0_g3_i1|sps_tr93369_c1_g1_i2|sps_tr93433_c0_g1_i1|sps_tr93670_c0_g1_i1|sps_tr85683_c1_g7_i1|sps_tr92615_c0_g1_i1|sps_tr87478_c0_g2_i1|sps_tr93084_c2_g5_i1|sps_tr93350_c0_g1_i1	http://www.genome.jp/kegg-bin/show_pathway?hsa04014/hsa:2113%09red/hsa:5595%09red/hsa:5923%09red/hsa:5781%09red/hsa:25%09red/hsa:4301%09red/hsa:2264%09red/hsa:9462%09red/hsa:51806%09red/hsa:2904%09red/hsa:1956%09red
Synaptic vesicle cycle	KEGG PATHWAY	hsa04721	6	63	0.000853002979329	0.00446338768254	sps_tr87654_c0_g1_i2|sps_tr90561_c2_g2_i1|sps_tr92972_c1_g2_i3|sps_tr93669_c0_g1_i1|sps_tr93022_c0_g4_i1|sps_tr87520_c0_g1_i1	http://www.genome.jp/kegg-bin/show_pathway?hsa04721/hsa:773%09red/hsa:57084%09red/hsa:774%09red/hsa:1759%09red/hsa:22999%09red/hsa:10497%09red
Metabolic pathways	KEGG PATHWAY	hsa01100	36	1243	0.000942189604899	0.00481801502505	sps_tr77272_c0_g1_i10|sps_tr76252_c0_g1_i1|sps_tr88068_c0_g3_i1|sps_tr91164_c0_g1_i1|sps_tr86947_c0_g3_i2|sps_tr91485_c0_g3_i1|sps_tr86295_c0_g1_i1|sps_tr86133_c0_g3_i2|sps_tr93147_c0_g1_i3|sps_tr85625_c0_g3_i2|sps_tr90483_c0_g3_i2|sps_tr90878_c0_g4_i3|sps_tr85685_c0_g1_i2|sps_tr93514_c0_g1_i1|sps_tr72302_c0_g6_i1|sps_tr89915_c0_g9_i1|sps_tr73251_c0_g1_i1|sps_tr92929_c1_g1_i2|sps_tr86295_c0_g2_i2…	http://www.genome.jp/kegg-bin/show_pathway?hsa01100/hsa:4907%09red/hsa:5289%09red/hsa:3628%09red/hsa:873%09red/hsa:2639%09red/hsa:9060%09red/hsa:51540%09red/hsa:8310%09red/hsa:1723%09red/hsa:3419%09red/hsa:8879%09red/hsa:4507%09red/hsa:2356%09red/hsa:23382%09red/hsa:55500%09red/hsa:55627%09red/hsa:10380%09red/hsa:55753%09red/hsa:387787%09red/hsa:27235%09red/hsa:248%09red/hsa:33%09red/hsa:1806%09r…
GnRH signaling pathway	KEGG PATHWAY	hsa04912	7	91	0.00104617932885	0.00511718149982	sps_tr83454_c0_g1_i1|sps_tr78407_c0_g1_i1|sps_tr90700_c0_g1_i2|sps_tr93696_c0_g1_i1|sps_tr93670_c0_g1_i1|sps_tr85683_c1_g7_i1|sps_tr91589_c1_g2_i3	http://www.genome.jp/kegg-bin/show_pathway?hsa04912/hsa:5595%09red/hsa:817%09red/hsa:779%09red/hsa:107%09red/hsa:1956%09red/hsa:51806%09red
Oocyte meiosis	KEGG PATHWAY	hsa04114	8	123	0.00130336899093	0.00607050157323	sps_tr83454_c0_g1_i1|sps_tr78407_c0_g1_i1|sps_tr93696_c0_g1_i1|sps_tr91058_c1_g4_i1|sps_tr92634_c1_g1_i3|sps_tr85683_c1_g7_i1|sps_tr91589_c1_g2_i3|sps_tr85757_c0_g1_i2	http://www.genome.jp/kegg-bin/show_pathway?hsa04114/hsa:64682%09red/hsa:5595%09red/hsa:817%09red/hsa:6197%09red/hsa:107%09red/hsa:29882%09red/hsa:51806%09red
Circadian entrainment	KEGG PATHWAY	hsa04713	7	95	0.00132202034261	0.00607050157323	sps_tr83454_c0_g1_i1|sps_tr78407_c0_g1_i1|sps_tr93696_c0_g1_i1|sps_tr93687_c0_g1_i1|sps_tr85683_c1_g7_i1|sps_tr87478_c0_g2_i1|sps_tr91589_c1_g2_i3	http://www.genome.jp/kegg-bin/show_pathway?hsa04713/hsa:5595%09red/hsa:817%09red/hsa:107%09red/hsa:6262%09red/hsa:51806%09red/hsa:2904%09red
Phosphatidylinositol signaling system	KEGG PATHWAY	hsa04070	7	98	0.00156384568921	0.00703730560145	sps_tr83454_c0_g1_i1|sps_tr89469_c0_g2_i1|sps_tr86295_c0_g2_i2|sps_tr73925_c0_g1_i1|sps_tr91164_c0_g1_i1|sps_tr78407_c0_g1_i1|sps_tr86295_c0_g1_i1	http://www.genome.jp/kegg-bin/show_pathway?hsa04070/hsa:5728%09red/hsa:200576%09red/hsa:5289%09red/hsa:3628%09red/hsa:51806%09red
Retrograde endocannabinoid signaling	KEGG PATHWAY	hsa04723	7	101	0.00183878186411	0.00811227292991	sps_tr87654_c0_g1_i2|sps_tr90561_c2_g2_i1|sps_tr90700_c0_g1_i2|sps_tr93696_c0_g1_i1|sps_tr85683_c1_g7_i1|sps_tr93022_c0_g4_i1|sps_tr87520_c0_g1_i1	http://www.genome.jp/kegg-bin/show_pathway?hsa04723/hsa:773%09red/hsa:5595%09red/hsa:774%09red/hsa:779%09red/hsa:57084%09red/hsa:107%09red/hsa:22999%09red
FoxO signaling pathway	KEGG PATHWAY	hsa04068	8	134	0.0021699563244	0.00938923409595	sps_tr89469_c0_g2_i1|sps_tr79828_c0_g1_i4|sps_tr85683_c1_g7_i1|sps_tr91792_c0_g2_i1|sps_tr91058_c0_g1_i2|sps_tr93670_c0_g1_i1|sps_tr89293_c0_g1_i3|sps_tr87048_c0_g3_i2	http://www.genome.jp/kegg-bin/show_pathway?hsa04068/hsa:5595%09red/hsa:5728%09red/hsa:7046%09red/hsa:1956%09red/hsa:4088%09red/hsa:2290%09red/hsa:5170%09red/hsa:100533105%09red
Insulin signaling pathway	KEGG PATHWAY	hsa04910	8	139	0.00268940705012	0.0114172940807	sps_tr83454_c0_g1_i1|sps_tr78407_c0_g1_i1|sps_tr79828_c0_g1_i4|sps_tr92037_c0_g1_i2|sps_tr88482_c0_g5_i2|sps_tr85683_c1_g7_i1|sps_tr87138_c0_g2_i1|sps_tr72302_c0_g6_i1	http://www.genome.jp/kegg-bin/show_pathway?hsa04910/hsa:5584%09red/hsa:5595%09red/hsa:2889%09red/hsa:5836%09red/hsa:51806%09red/hsa:6009%09red/hsa:5170%09red
Base excision repair	KEGG PATHWAY	hsa03410	4	33	0.00285975881651	0.0116990133403	sps_tr90865_c1_g9_i1|sps_tr83913_c0_g1_i5|sps_tr80225_c0_g1_i1|sps_tr93092_c1_g3_i1	http://www.genome.jp/kegg-bin/show_pathway?hsa03410/hsa:4968%09red/hsa:5424%09red/hsa:7515%09red
Prion diseases	KEGG PATHWAY	hsa05020	4	35	0.00347273349405	0.0139318580208	sps_tr85683_c1_g7_i1|sps_tr90654_c0_g2_i1|sps_tr93206_c1_g1_i1|sps_tr92112_c0_g1_i1	http://www.genome.jp/kegg-bin/show_pathway?hsa05020/hsa:4851%09red/hsa:5595%09red/hsa:4684%09red/hsa:2534%09red
Insulin secretion	KEGG PATHWAY	hsa04911	6	85	0.00352940403194	0.0139318580208	sps_tr91790_c0_g2_i1|sps_tr90561_c2_g6_i1|sps_tr90700_c0_g1_i2|sps_tr93696_c0_g1_i1|sps_tr93687_c0_g1_i1|sps_tr91589_c1_g2_i3	http://www.genome.jp/kegg-bin/show_pathway?hsa04911/hsa:817%09red/hsa:779%09red/hsa:9699%09red/hsa:6262%09red/hsa:27445%09red/hsa:107%09red
Regulation of actin cytoskeleton	KEGG PATHWAY	hsa04810	10	215	0.00368936990043	0.0143122108206	sps_tr73925_c0_g1_i1|sps_tr93630_c0_g1_i1|sps_tr90295_c0_g1_i3|sps_tr70469_c0_g1_i1|sps_tr93226_c0_g2_i1|sps_tr93670_c0_g1_i1|sps_tr93226_c0_g2_i2|sps_tr52402_c0_g1_i1|sps_tr85683_c1_g7_i1|sps_tr93472_c0_g1_i1	http://www.genome.jp/kegg-bin/show_pathway?hsa04810/hsa:200576%09red/hsa:8516%09red/hsa:5595%09red/hsa:2264%09red/hsa:4627%09red/hsa:1956%09red/hsa:26999%09red/hsa:4628%09red/hsa:3655%09red
Endocytosis	KEGG PATHWAY	hsa04144	11	260	0.00472375947347	0.0174237029759	sps_tr90295_c0_g1_i3|sps_tr92972_c1_g2_i3|sps_tr93478_c2_g5_i2|sps_tr91792_c0_g2_i1|sps_tr88482_c0_g5_i2|sps_tr92840_c0_g1_i1|sps_tr93670_c0_g1_i1|sps_tr92649_c0_g1_i5|sps_tr87048_c0_g3_i2|sps_tr93319_c1_g3_i1|sps_tr92095_c1_g4_i2	http://www.genome.jp/kegg-bin/show_pathway?hsa04144/hsa:5584%09red/hsa:1759%09red/hsa:116987%09red/hsa:4088%09red/hsa:2066%09red/hsa:2264%09red/hsa:7046%09red/hsa:2065%09red/hsa:1956%09red/hsa:56288%09red/hsa:23096%09red
Cell cycle	KEGG PATHWAY	hsa04110	7	124	0.00537932204953	0.0195217332443	sps_tr89063_c0_g3_i1|sps_tr91892_c0_g3_i1|sps_tr89063_c0_g1_i1|sps_tr92634_c1_g1_i3|sps_tr87048_c0_g3_i2|sps_tr85757_c0_g1_i2|sps_tr93350_c0_g1_i1	http://www.genome.jp/kegg-bin/show_pathway?hsa04110/hsa:64682%09red/hsa:25%09red/hsa:902%09red/hsa:7272%09red/hsa:29882%09red/hsa:4088%09red
Dopaminergic synapse	KEGG PATHWAY	hsa04728	7	130	0.00683377718536	0.0244063470906	sps_tr83454_c0_g1_i1|sps_tr78407_c0_g1_i1|sps_tr64868_c0_g1_i1|sps_tr93022_c0_g4_i1|sps_tr87520_c0_g1_i1|sps_tr87478_c0_g2_i1|sps_tr91589_c1_g2_i3	http://www.genome.jp/kegg-bin/show_pathway?hsa04728/hsa:773%09red/hsa:1813%09red/hsa:774%09red/hsa:817%09red/hsa:51806%09red/hsa:2904%09red
Estrogen signaling pathway	KEGG PATHWAY	hsa04915	6	99	0.00706865655584	0.0248507457041	sps_tr86580_c0_g3_i1|sps_tr83454_c0_g1_i1|sps_tr78407_c0_g1_i1|sps_tr93696_c0_g1_i1|sps_tr93670_c0_g1_i1|sps_tr85683_c1_g7_i1	http://www.genome.jp/kegg-bin/show_pathway?hsa04915/hsa:5595%09red/hsa:51806%09red/hsa:1956%09red/hsa:2288%09red/hsa:107%09red
Bile secretion	KEGG PATHWAY	hsa04976	5	71	0.00762354204862	0.0259354286909	sps_tr86974_c0_g1_i2|sps_tr93098_c1_g1_i1|sps_tr90550_c0_g1_i3|sps_tr65068_c0_g1_i1|sps_tr93696_c0_g1_i1	http://www.genome.jp/kegg-bin/show_pathway?hsa04976/hsa:9429%09red/hsa:1244%09red/hsa:8714%09red/hsa:107%09red
Inositol phosphate metabolism	KEGG PATHWAY	hsa00562	5	71	0.00762354204862	0.0259354286909	sps_tr91164_c0_g1_i1|sps_tr89469_c0_g2_i1|sps_tr86295_c0_g2_i2|sps_tr73925_c0_g1_i1|sps_tr86295_c0_g1_i1	http://www.genome.jp/kegg-bin/show_pathway?hsa00562/hsa:5728%09red/hsa:200576%09red/hsa:5289%09red/hsa:3628%09red
Basal transcription factors	KEGG PATHWAY	hsa03022	4	45	0.00788879027727	0.0259354286909	sps_tr88145_c0_g1_i4|sps_tr89350_c0_g2_i1|sps_tr89063_c0_g1_i1|sps_tr89063_c0_g3_i1	http://www.genome.jp/kegg-bin/show_pathway?hsa03022/hsa:902%09red/hsa:6877%09red/hsa:6873%09red
Spliceosome	KEGG PATHWAY	hsa03040	7	134	0.0079535314652	0.0259354286909	sps_tr89738_c0_g2_i4|sps_tr89638_c0_g2_i2|sps_tr72536_c0_g1_i5|sps_tr69901_c0_g1_i2|sps_tr93109_c1_g5_i1|sps_tr90184_c0_g3_i1|sps_tr83427_c0_g1_i1	http://www.genome.jp/kegg-bin/show_pathway?hsa03040/hsa:1655%09red/hsa:6625%09red/hsa:55660%09red/hsa:9984%09red/hsa:9879%09red/hsa:9416%09red/hsa:26121%09red
Nucleotide excision repair	KEGG PATHWAY	hsa03420	4	47	0.00907431725892	0.0291674483322	sps_tr90145_c0_g9_i1|sps_tr93092_c1_g3_i1|sps_tr89063_c0_g1_i1|sps_tr89063_c0_g3_i1	http://www.genome.jp/kegg-bin/show_pathway?hsa03420/hsa:902%09red/hsa:5424%09red/hsa:1161%09red
Platinum drug resistance	KEGG PATHWAY	hsa01524	5	75	0.00941817696158	0.0298463354416	sps_tr65068_c0_g1_i1|sps_tr93098_c1_g1_i1|sps_tr79828_c0_g1_i4|sps_tr85683_c1_g7_i1|sps_tr83936_c0_g1_i4	http://www.genome.jp/kegg-bin/show_pathway?hsa01524/hsa:836%09red/hsa:5595%09red/hsa:5170%09red/hsa:1244%09red
Insulin resistance	KEGG PATHWAY	hsa04931	6	109	0.0108203866848	0.0337228358127	sps_tr89469_c0_g2_i1|sps_tr79828_c0_g1_i4|sps_tr91058_c1_g4_i1|sps_tr93012_c1_g8_i1|sps_tr72302_c0_g6_i1|sps_tr93084_c2_g5_i1	http://www.genome.jp/kegg-bin/show_pathway?hsa04931/hsa:5836%09red/hsa:5781%09red/hsa:6197%09red/hsa:1374%09red/hsa:5728%09red/hsa:5170%09red
Phospholipase D signaling pathway	KEGG PATHWAY	hsa04072	7	144	0.0113384839561	0.0342862860097	sps_tr92972_c1_g2_i3|sps_tr90654_c0_g2_i1|sps_tr93696_c0_g1_i1|sps_tr93670_c0_g1_i1|sps_tr85683_c1_g7_i1|sps_tr87138_c0_g2_i1|sps_tr93084_c2_g5_i1	http://www.genome.jp/kegg-bin/show_pathway?hsa04072/hsa:5595%09red/hsa:5781%09red/hsa:2534%09red/hsa:1759%09red/hsa:1956%09red/hsa:107%09red/hsa:6009%09red
Cell adhesion molecules (CAMs)	KEGG PATHWAY	hsa04514	7	146	0.012123999781	0.0358934204043	sps_tr93630_c0_g1_i1|sps_tr93226_c0_g2_i1|sps_tr93226_c0_g2_i2|sps_tr88549_c0_g1_i1|sps_tr89143_c0_g1_i1|sps_tr92372_c0_g10_i1|sps_tr92112_c0_g1_i1	http://www.genome.jp/kegg-bin/show_pathway?hsa04514/hsa:8516%09red/hsa:4756%09red/hsa:64101%09red/hsa:4684%09red/hsa:57502%09red/hsa:3655%09red
Aldosterone synthesis and secretion	KEGG PATHWAY	hsa04925	5	81	0.0126241566152	0.0368887693302	sps_tr83454_c0_g1_i1|sps_tr90700_c0_g1_i2|sps_tr78407_c0_g1_i1|sps_tr91589_c1_g2_i3|sps_tr93696_c0_g1_i1	http://www.genome.jp/kegg-bin/show_pathway?hsa04925/hsa:817%09red/hsa:779%09red/hsa:51806%09red/hsa:107%09red
Glutamatergic synapse	KEGG PATHWAY	hsa04724	6	114	0.013146102956	0.0379214508345	sps_tr87654_c0_g1_i2|sps_tr93696_c0_g1_i1|sps_tr85683_c1_g7_i1|sps_tr87520_c0_g1_i1|sps_tr87478_c0_g2_i1|sps_tr93334_c0_g1_i1	http://www.genome.jp/kegg-bin/show_pathway?hsa04724/hsa:773%09red/hsa:5595%09red/hsa:57084%09red/hsa:2898%09red/hsa:107%09red/hsa:2904%09red
Homologous recombination	KEGG PATHWAY	hsa03440	3	29	0.0144745374771	0.0407096366542	sps_tr93059_c0_g7_i1|sps_tr93059_c0_g3_i1|sps_tr93092_c1_g3_i1	http://www.genome.jp/kegg-bin/show_pathway?hsa03440/hsa:5424%09red/hsa:7156%09red
Sulfur metabolism	KEGG PATHWAY	hsa00920	2	10	0.0152788767111	0.041923747073	sps_tr90878_c0_g4_i3|sps_tr66282_c0_g1_i1	http://www.genome.jp/kegg-bin/show_pathway?hsa00920/hsa:9060%09red/hsa:10380%09red
Vascular smooth muscle contraction	KEGG PATHWAY	hsa04270	6	120	0.0163730974767	0.0438565110984	sps_tr83454_c0_g1_i1|sps_tr78407_c0_g1_i1|sps_tr90700_c0_g1_i2|sps_tr93696_c0_g1_i1|sps_tr85683_c1_g7_i1|sps_tr88453_c0_g1_i2	http://www.genome.jp/kegg-bin/show_pathway?hsa04270/hsa:5595%09red/hsa:51806%09red/hsa:779%09red/hsa:147%09red/hsa:107%09red
Sphingolipid signaling pathway	KEGG PATHWAY	hsa04071	6	121	0.0169594790041	0.0448927385404	sps_tr89469_c0_g2_i1|sps_tr79828_c0_g1_i4|sps_tr85685_c0_g1_i2|sps_tr90654_c0_g2_i1|sps_tr85683_c1_g7_i1|sps_tr93098_c1_g7_i1	http://www.genome.jp/kegg-bin/show_pathway?hsa04071/hsa:5595%09red/hsa:2534%09red/hsa:5728%09red/hsa:4363%09red/hsa:8879%09red/hsa:5170%09red
Gap junction	KEGG PATHWAY	hsa04540	5	88	0.017211556454	0.0450302349087	sps_tr85683_c1_g7_i1|sps_tr93670_c0_g1_i1|sps_tr64868_c0_g1_i1|sps_tr91240_c1_g1_i1|sps_tr93696_c0_g1_i1	http://www.genome.jp/kegg-bin/show_pathway?hsa04540/hsa:1813%09red/hsa:5595%09red/hsa:84790%09red/hsa:1956%09red/hsa:107%09red
